# LysoDCs in Peyer’s patches program compartmentalized microbiota-specific Th17 responses

**DOI:** 10.64898/2026.06.26.734008

**Authors:** Renan Oliveira Corrêa, Marie Cherrier, Rômulo G. A. Galvani, Rose Hardy, Antoine Robert, Marco M. Rodari, Cécilia Luciani, Mathieu Fallet, Bana Jabri, Nadine Cerf-Bensussan, Hugues Lelouard, Valérie Gaboriau-Routhiau

## Abstract

Segmented filamentous bacteria (SFB) are a canonical model of microbiota-driven Th17 immunity, but how distinct gut-associated lymphoid tissues shape the quality and effector potential of commensal-specific T-cell responses remains unclear. Here we show that Peyer’s patches (PPs) and mesenteric lymph nodes (MLNs) generate transcriptionally, clonally, and functionally distinct SFB-reactive CD4 T-cell programs. In PPs, CCR2-dependent monocyte-derived LysoDCs capture luminal SFB and locally prime antigen-specific CD4 T cells. PP priming drives robust T cell activation, Th17 differentiation with type 1 regulatory (Tr1)-like features, preferential clonal expansion within Th17-Tfh17 lineages, and tissue-retention programs. In contrast, CCR2-independent MLN priming induces a less differentiated, recirculating profile dominated by non-expanded clonotypes. Notably, these distinct programs carry functional consequences. Upon transfer into *Citrobacter rodentium*-infected lymphopenic mice, PP-primed T cells preserve barrier integrity and limit pathology, whereas MLN-primed cells from the same donors fail to provide equivalent protection. Together, these findings establish PP LysoDCs as specialized orchestrators of compartmentalized microbiota-specific immunity and identify the anatomical site of commensal priming as a key determinant of T-cell functional diversification and mucosal immune outcome.

**HIGHLIGHTS:** SFB colonization drives compartmentalized effector and regulatory CD4 T-cell programs in PPs versus MLNs.

Embigin⁺ LysoDCs in PPs directly sample SFB antigens and prime SFB-reactive CD4 T cells locally.

PP priming induces Tr1-like Th17 differentiation, preferential Th17-Tfh17 clonal expansion, and tissue residency.

PP-primed CD4 T cells ameliorate colitis-associated pathology during enteric infection, whereas MLN-primed cells do not.
