## Supplementary material for "LysoDCs in Peyer’s patches program compartmentalized microbiota-specific Th17 responses": Resource table

### Sheet: Feuil1
	REAGENT or RESOURCE	SOURCE	IDENTIFIER
	Antibodies
	Rat Anti-Mouse Vβ 14 T-Cell Receptor, 14-2, FITC	BD Biosciences	Cat#553258
	Rat Anti-Mouse CD45R/B220 antibody, RA3-6B2, Biotin	BD Biosciences	Cat#553086
	Rat Anti-Mouse CD19 Antibody, 1D3, Biotin	BD Biosciences	Cat#553784
	Streptavidin, PE-CF594	BD Biosciences	Cat#562318
	Rat Anti-Mouse CD24 Antibody, M1/69, BD OptiBuild BV786	BD Biosciences	Cat#744470
	Rat Anti-Mouse CD103 Antibody, M290, PE	BD Biosciences	Cat#557495
	Anti-mouse CD4 Antibody, GK1.5, BV605	BioLegend	Cat#100451
	Anti-mouse CD8a Antibody, 53-6.7, Alexa Fluor 594	BioLegend	Cat#100758
	Anti-mouse CD25 Antibody, PC61, PE/Dazzle 594	BioLegend	Cat#102048
	Anti-mouse/human CD45R/B220 Antibody, RA3-6B2, FITC	BioLegend	Cat#103205
	Anti-mouse CD19 Antibody, 6D5, FITC	BioLegend	Cat#115505
	Anti-mouse CX3CR1 Antibody, SA011F11, APC	BioLegend	Cat#149008
	Anti-mouse CD172a (SIRPα) Antibody, P84, PerCP/Cyanine5.5	BioLegend	Cat#144010
	Anti-mouse/human CD11b Antibody, M1/70, BV650	BioLegend	Cat#101259
	Anti-mouse CD11c Antibody, N418, PE/Cyanine7	BioLegend	Cat#117318
	Anti-mouse I-A/I-E Antibody, M5/114.15.2, Alexa Fluor 700	BioLegend	Cat#107622
	Anti-mouse/rat XCR1 Antibody, ZET, APC-Cyanine7	BioLegend	Cat#148223
	Anti-mouse CD64 (FcγRI) Antibody, X54-5/7.1, Biotin	BioLegend	Cat#139318
	TotalSeq™-C0301 anti-mouse Hashtag 1 Antibody	BioLegend	Cat#155861
	TotalSeq™-C0302 anti-mouse Hashtag 2 Antibody	BioLegend	Cat#155863
	TotalSeq™-C0303 anti-mouse Hashtag 3 Antibody	BioLegend	Cat#155865
	TotalSeq™-C0304 anti-mouse Hashtag 4 Antibody	BioLegend	Cat#155867
	CD3 Monoclonal antibody, 17A2, BUV805	Invitrogen	Cat#368-0032-82
	CD4 Monoclonal Antibody, GK1.5, APC-Cyanine7	Invitrogen	Cat#A15384
	TCR beta Monoclonal Antibody, H57-597, FITC	Invitrogen	Cat#11-5961-82
	CD44 Monoclonal Antibody, IM7, Alexa Fluor 700	Invitrogen	Cat#56-0441-82
	CD62L (L-Selectin) Monoclonal Antibody, MEL-14, BV650	Invitrogen	Cat#416-0621-82
	FOXP3 Monoclonal Antibody, FJK-16s, PE	Invitrogen	Cat#12-5773-82
	ROR gamma (t) Monoclonal Antibody, AFKJS-9, APC	Invitrogen	Cat#17-6988-82
	Ki-67 Monoclonal Antibody, SolA15, BUV786	Invitrogen	Cat#417-5698-82
	Embigin Monoclonal Antibody, G7.43.1, PE	Invitrogen	Cat#12-5839-82
	JAM-A (CD321) Monoclonal Antibody, H202-106, Biotin	Invitrogen	Cat#MA1-81733
	F4/80 Monoclonal Antibody, BM8, Biotin	Invitrogen	Cat#13-4801-82
	Anti-mouse CD45.1, A20, APC-Cyanine7	SONY Biotechnology	Cat#1153580
	Anti-mouse CD45.2, 104, PerCP	SONY Biotechnology	Cat#1149130
	Anti-mouse CD3ε, 145-2C11, PE-Cyanine 7	SONY Biotechnology	Cat#1101600
	Anti-mouse CD3ε, 145-2C11, FITC	SONY Biotechnology	Cat#1101530
	Streptavidin, PE-Cyanine7	SONY Biotechnology	Cat#2626030
	Anti-mouse CD16/32 Antibody, 93, TruStain fcX™	SONY Biotechnology	Cat#1106600
	Anti-mouse CD45 antibody, 30-F11, BV421	SONY Biotechnology	Cat#1115670
	Bacterial strains
	Segmented Filamentous Bacteria (SFB)	V. Gaboriau-Routhiau, Inst. IMAGINE Paris	Gaboriau-Routhiau et al. 7
	Citrobacter rodentium strain ICC180	N. Serafini, Institut Pasteur Paris	N/A
	Chemicals, peptides, and recombinant proteins
	Acetic acid glacial	Dutscher	Cat#401422
	RPMI 1640 Medium, GlutaMAX™ Supplement	GIBCO	Cat#61870-10
	Penicillin-Streptomycin	GIBCO	Cat#15140122
	Amphotericin B	GIBCO	Cat#15290-026
	β-mercaptoethanol	GIBCO	Cat#31350010
	HEPES	GIBCO	Cat#15630080
	Sodium pyruvate	GIBCO	Cat#11360039
	MEM non-essential amino acid solution	GIBCO	Cat#M7145-100mL
	Fetal Bovine Serum, Qualified, USDA approved (Brazil)	GIBCO	Cat#A5256701
	DMEM, high glucose, GlutaMAX™ Supplement	GIBCO	Cat#61965-026
	LB Broth	GIBCO	Cat#10855001
	Recombinant Mouse Macrophage Colony Stimulating Factor (rm M-CSF)	ImmunoTools	Cat#12343113
	Recombinant Mouse Granulocyte Macrophage Colony Stimulating Factor (rm GM-CSF)	ImmunoTools	Cat#12343125
	Recombinant Mouse Interleukin-7 (rm IL-7)	ImmunoTools	Cat#12340073
	Recombinant Mouse Interleukin-2 (rm IL-2)	ImmunoTools	Cat#12340026
	UltraPure™ 0.5M EDTA, pH 8.0	Invitrogen	Cat#15575-038
	Clodronate liposomes & control liposomes (PBS)	Liposoma	Cat#CP-005-005
	di-Sodium hydrogen phosphate dihydrate	Merck	Cat#1.06580.1000
	Sodium dihydrogen phosphate monohydrate	Merck	Cat#1.06346.0500
	Sodium acetate	Merck	Cat#71179
	Ethanol for molecular biology	Merck	Cat#1.08543
	Antigenfix	Microm Microtech	Cat#F/P0014
	HEPES ≥99.5%	Sigma	Cat#H3375
	L-Asparagine	Sigma	Cat#A4159
	L-Arginine	Sigma	Cat#A5006
	Folic acid, >=97%	Sigma	Cat#F7876
	Collagenase from Clostridium histolyticum type VIII	Sigma-Aldrich	Cat#C2139
	Désoxyribonucléase I from bovine pancreas	Sigma-Aldrich	Cat#DN-25
	Percoll® Cytiva, pack of 1 L	Sigma-Aldrich	Cat#17-0891-01
	FTY720 ≥98% (HPLC)	Sigma-Aldrich	Cat#162359-56-0
	Kanamycin sulfate	Sigma-Aldrich	Cat#60615
	2-Propanol for molecular biology	Sigma-Aldrich	Cat#19516
	Trizma® base	Sigma-Aldrich	Cat#T1503-250
	Chlorure de sodium for molecular biology	Sigma-Aldrich	Cat#S3014
	Poly(vinylpolypyrrolidone) particle size 110um	Sigma-Aldrich	Cat#77627
	EDTA disodium salt	Sigma-Aldrich	Cat#ED2SS
	Potassium acetate	Sigma-Aldrich	Cat#P5708
	Ribonuclease A	Sigma-Aldrich	Cat#R6513
	Foxp3 / Transcription Factor Staining Buffer Set	ThermoFisher Scientific	Cat#00-5523-00
	CellTrace™ Violet Cell Proliferation Kit, for flow cytometry	ThermoFisher Scientific	Cat#C34557
	dNTP Mix	ThermoFisher Scientific	Cat#18427-013
	Cryomatrix™ embedding resin	ThermoFisher Scientific	Cat#6769006
	ProLong™ Gold	ThermoFisher Scientific	Cat#36930
	Saponin permeating solution, 0.5% w/v soln. in PBS (10X)	ThermoFisher Scientific	Cat#J63209.AK
	LB agar	ThermoFisher Scientific	Cat#22700041
	Critical commercial assays
	CD11c MicroBeads UltraPure, mouse	Miltenyi Biotec	Cat#130-125-835
	QIAamp Fast DNA Stool Mini Kit	QIAGEN	Cat#51604
	EasySep™ Mouse CD11c Positive Selection Kit II	STEMCELL Technologies	Cat#18780
	EasySep™ Mouse Naïve CD4+ T Cell Isolation Kit	STEMCELL Technologies	Cat#19765
	LIVE/DEAD™ Fixable Aqua Dead Cell Stain Kit, for 405 nm excitation	ThermoFisher Scientific	Cat#L34966
	LIVE/DEAD™ Fixable Blue Dead Cell Stain Kit, for UV excitation	ThermoFisher Scientific	Cat#L34962
	TaqMan™ Universal Master Mix II, with UNG	ThermoFisher Scientific	Cat#4440038
	SYBR™ Green Universal Master Mix	ThermoFisher Scientific	Cat#4309155
	Experimental models: Organisms/strains
	C57BL/6 LY5.1	Charles River Laboratoire France	Cat#494C57BL/6 LY5.1
	LyzM-GFP mice (C57BL/6 background)	H. Lelouard, CIML Marseille	Faust et al. 42
	Germ-free Rag1-/- (C57BL/6 background)	IMAGINE Institute breeding facility	N/A
	Ccr2-/- mice (C57BL/6 background)	O. Disson, Institut Pasteur Paris	Boring et al. 43
	C57BL/6J, room H6	The Jackson Laboratory	Cat#000664
	C57BL/6-Tg(Tcra,Tcrb)2Litt/J	The Jackson Laboratory	Cat#027230
	Oligonucleotides
	SFB Fwd 5’ TGTGGGTTGTGAATAACAAT 3’	Invitrogen	N/A
	SFB Rev 5’ GCGAGCTTCCCTCATTACAAGG 3’	Invitrogen	N/A
	All bac Fwd 5’ CGGTGAATACGTTCCCGG 3’	Invitrogen	N/A
	All bac Rev 5’ TACGGCTACCTTGTTACGACTT 3’	Invitrogen	N/A
	E.coli Fwd 5’ CATGCCGCGTGTATGAAGAA 3’	Invitrogen	N/A
	E.coli Rev 5’ CGGGTAACAGTCAATGAGCAA 3’	Invitrogen	N/A
	Software and algorithms
	CellRanger v8.0.0	10x Genomics	https://support.10xgenomics.com; RRID:SCR_017344
	Adobe Photoshop CC 2022	Adobe	RRID:SCR_014199
	UCell v2.12	Andreatta & Carmona, 2021	https://bioconductor.org/packages/Ucell
	SingleR	Aran et al., 2019	https://bioconductor.org/packages/SingleR; RRID:SCR_023546
	Flow jo_v10.8.1	BD	N/A
	Zeiss Zen lite	Carl Zeiss Microscopy	RRID:SCR_013672
	circlize	Gu et al., 2014	https://cran.r-project.org/package=circlize
	Seurat v5.01	Hao et al., 2024	https://satijalab.org/seurat; RRID:SCR_016341
	pheatmap	Kolde R	https://cran.r-project.org/package=pheatmap; RRID:SCR_016418
	msigdbr	Liberzon et al., 2015	https://cran.r-project.org/package=msigdbr
	sccomp	Mangiola et al., 2023	https://github.com/MangiolaLaboratory/sccomp
	DoubletFinder	McGinnis et al., 2019	https://github.com/chris-mcginnis-ucsf/DoubletFinder
	GraphPad Prism version 10.4.1	N/A	N/A
	Imaris v10.1	Oxford Instruments	RRID:SCR_007370
	R	R Foundation	https://www.r-project.org; RRID:SCR_001905
	limma	Ritchie et al., 2015	https://bioconductor.org/packages/limma; RRID:SCR_010943
	edgeR	Robinson et al., 2010	https://bioconductor.org/packages/edgeR; RRID:SCR_012802
	slingshot	Street et al., 2018	https://bioconductor.org/packages/slingshot
	Others
	Chromium Next GEM Single Cell 5’ Reagent Kit v2	10x Genomics	Cat#PN-1000265
	Chromium X	10x Genomics	Cat#CG000471
	NovoCyte Penteon Flow Cytometer Systems 5 Lasers	Agilent Technologies	N/A
	BD LSR Fortessa X-20 Flow Cytometry	BD	N/A
	BD Aria III, Flow Cytometry	BD	N/A
	LSM 980 confocal microscope	Carl Zeiss Microscopy	N/A
	Falcon® 100 µm Cell Strainer, Yellow, Sterile, Individually Packaged	Corning	Cat#352360
	Falcon® 70 µm Cell Strainer, White, Sterile, Individually Packaged	Corning	Cat#352350
	Falcon® 40 µm Cell Strainer, Blue, Sterile, Individually Packaged	Corning	Cat#352340
	Falcon® 5 mL Round Bottom Polystyrene Test Tube, with Cell Strainer Snap Cap	Corning	Cat#352235
	NovaSeq 600	Illumina	N/A
	LUNA-FL™ Automated Fluorescence Cell Counter	LogosBio	Cat#L20001
	LUNA™ Cell Counting Slides	LogosBio	Cat#L12001
	Acridine Orange/Propidium Iodide Stain	LogosBio	Cat#F23001
	AutoMACS Pro	Miltenyi Biotec	N/A
	LS Columns	Miltenyi Biotec	Cat#130-042-401
	Lysing Matrix B beads	MP Biomedical	Cat#6911100
	Lysing Matrix D beads	MP Biomedical	Cat#6913100
	FastPrep-24™ Classic Instrument	MP Biomedical	Cat#116004500
	EasySep™ Magnet	STEMCELL Technologies	Cat#18000
	UltraComp eBeads™ Plus Compensation Beads	ThermoFisher Scientific	Cat#01-3333-42
	ArC™ Amine Reactive Compensation Bead Kit	ThermoFisher Scientific	Cat#A10346
	Nunc™ Biobanking and Cell Culture Cryogenic Tubes	ThermoFisher Scientific	Cat#366524
